# A computational framework for mapping isoform landscape and regulatory mechanisms from spatial transcriptomics data

**DOI:** 10.1101/2025.05.02.651907

**Authors:** Jiayu Su, Yiming Qu, Megan Schertzer, Haochen Yang, Jiahao Jiang, Tenzin Lhakhang, Theodore M. Nelson, Stella Park, Qiliang Lai, Xi Fu, Seung-won Choi, David A. Knowles, Raul Rabadan

## Abstract

Transcript diversity including splicing and alternative 3’ end usage is crucial for cellular identity and adaptation, yet its spatial coordination remains poorly understood. Here, we present SPLISOSM (SpatiaL ISOform Statistical Modeling), a computational framework for detecting isoform-resolution patterns from spatial transcriptomics data. SPLISOSM leverages multivariate testing to account for spot- and isoform-level dependencies, demonstrating robust and theoretically grounded performance on sparse data. In the mouse brain, we identify over 1,000 spatially variable transcript diversity events, primarily in synaptic signaling pathways linked to neuropsychiatric disorders, and uncover both known and novel regulatory relationships with region-specific RNA binding proteins. We further show that these patterns are evolutionarily conserved between mouse and human prefrontal cortex. Analysis of human glioblastoma highlights pervasive transcript diversity in antigen presentation and adhesion genes associated with specific microenvironmental conditions. Together, we present a comprehensive spatial splicing analysis in the brain under normal and neoplastic conditions.
