## Supplementary Table 1: Datasets and sample metadata for "A computational framework for mapping isoform landscape and regulatory mechanisms from spatial transcriptomics data"

### Sheet: Sheet1
Sample	Species	Platform	Condition	Dataset	Description	Original publication	Publication DOI	Link to original data	Link to processed data	#Tested genes	#SVP genes (p-adj < 0.05)	#SVP tested for DU	#RBP tested genes for DU
ONT-CBS1	Mouse	10X Visium + ONT	Healthy adult mouse	SiT	C57BL/6J (8–12 weeks old), coronal brain section	Lebrigand, Kevin, et al. "The spatial landscape of gene expression isoforms in tissue sections." Nucleic Acids Research 51.8 (2023): e47-e47.	https://doi.org/10.1093/nar/gkad169	https://www.ncbi.nlm.nih.gov/geo/query/acc.cgi?acc=GSE153859	https://doi.org/10.5281/zenodo.15556390	2347	241	132	1165
ONT-CBS2	Mouse	10X Visium + ONT	Healthy adult mouse	SiT	C57BL/6J (8–12 weeks old), coronal brain section	Lebrigand, Kevin, et al. "The spatial landscape of gene expression isoforms in tissue sections." Nucleic Acids Research 51.8 (2023): e47-e47.	https://doi.org/10.1093/nar/gkad169	https://www.ncbi.nlm.nih.gov/geo/query/acc.cgi?acc=GSE153859	https://doi.org/10.5281/zenodo.15556390	2580	379	189	1028
SR-CBS	Mouse	10X Visium	Healthy adult mouse	10X	Fresh frozen mouse brain tissue from BioIVT Asterand, coronal brain section	NA	NA	https://www.10xgenomics.com/datasets/adult-mouse-brain-coronal-section-fresh-frozen-1-standard	https://doi.org/10.5281/zenodo.15556390	3538	1091	642	984
SR-Hippocampus	Mouse	Slide-seqV2	Healthy adult mouse	Slide-seqV2	C57BL/6 mice, Puck_200115_08, coronal hippocampus section	Stickels, Robert R., et al. "Highly sensitive spatial transcriptomics at near-cellular resolution with Slide-seqV2." Nature biotechnology 39.3 (2021): 313-319.	https://doi.org/10.1038/s41587-020-0739-1	https://singlecell.broadinstitute.org/single_cell/study/SCP815/sensitive-spatial-genome-wide-expression-profiling-at-cellular-resolution#study-summary	https://doi.org/10.5281/zenodo.15556390	597	77	NA	NA
Xenium-CBS	Mouse	10X Xenium Prime 5K	Healthy adult mouse	10X	C57BL/6J (9 weeks old), coronal brain section	NA	NA	https://www.10xgenomics.com/datasets/xenium-prime-fresh-frozen-mouse-brain	https://doi.org/10.5281/zenodo.15556390	4993	2837	NA	NA
SR-151507	Human	10X Visium	Postmortem adult DLPFC	DLPFC-pilot	Age death: 34.56; Sex: M	Maynard, Kristen R., et al. "Transcriptome-scale spatial gene expression in the human dorsolateral prefrontal cortex." Nature neuroscience 24.3 (2021): 425-436.	https://doi.org/10.1038/s41593-020-00787-0	https://research.libd.org/globus/jhpce_HumanPilot10x/index.html	https://doi.org/10.5281/zenodo.15556390	4422	99	53	65
SR-151508	Human	10X Visium	Postmortem adult DLPFC	DLPFC-pilot	Age death: 34.56; Sex: M	Maynard, Kristen R., et al. "Transcriptome-scale spatial gene expression in the human dorsolateral prefrontal cortex." Nature neuroscience 24.3 (2021): 425-436.	https://doi.org/10.1038/s41593-020-00787-0	https://research.libd.org/globus/jhpce_HumanPilot10x/index.html	https://doi.org/10.5281/zenodo.15556390	4031	64	35	41
SR-151509	Human	10X Visium	Postmortem adult DLPFC	DLPFC-pilot	Age death: 34.56; Sex: M	Maynard, Kristen R., et al. "Transcriptome-scale spatial gene expression in the human dorsolateral prefrontal cortex." Nature neuroscience 24.3 (2021): 425-436.	https://doi.org/10.1038/s41593-020-00787-0	https://research.libd.org/globus/jhpce_HumanPilot10x/index.html	https://doi.org/10.5281/zenodo.15556390	4600	148	72	41
SR-151510	Human	10X Visium	Postmortem adult DLPFC	DLPFC-pilot	Age death: 34.56; Sex: M	Maynard, Kristen R., et al. "Transcriptome-scale spatial gene expression in the human dorsolateral prefrontal cortex." Nature neuroscience 24.3 (2021): 425-436.	https://doi.org/10.1038/s41593-020-00787-0	https://research.libd.org/globus/jhpce_HumanPilot10x/index.html	https://doi.org/10.5281/zenodo.15556390	4392	74	36	81
SR-151669	Human	10X Visium	Postmortem adult DLPFC	DLPFC-pilot	Age death: 46.52; Sex: M	Maynard, Kristen R., et al. "Transcriptome-scale spatial gene expression in the human dorsolateral prefrontal cortex." Nature neuroscience 24.3 (2021): 425-436.	https://doi.org/10.1038/s41593-020-00787-0	https://research.libd.org/globus/jhpce_HumanPilot10x/index.html	https://doi.org/10.5281/zenodo.15556390	5148	41	30	207
SR-151670	Human	10X Visium	Postmortem adult DLPFC	DLPFC-pilot	Age death: 46.52; Sex: M	Maynard, Kristen R., et al. "Transcriptome-scale spatial gene expression in the human dorsolateral prefrontal cortex." Nature neuroscience 24.3 (2021): 425-436.	https://doi.org/10.1038/s41593-020-00787-0	https://research.libd.org/globus/jhpce_HumanPilot10x/index.html	https://doi.org/10.5281/zenodo.15556390	4876	50	27	206
SR-151671	Human	10X Visium	Postmortem adult DLPFC	DLPFC-pilot	Age death: 46.52; Sex: M	Maynard, Kristen R., et al. "Transcriptome-scale spatial gene expression in the human dorsolateral prefrontal cortex." Nature neuroscience 24.3 (2021): 425-436.	https://doi.org/10.1038/s41593-020-00787-0	https://research.libd.org/globus/jhpce_HumanPilot10x/index.html	https://doi.org/10.5281/zenodo.15556390	5314	77	43	218
SR-151672	Human	10X Visium	Postmortem adult DLPFC	DLPFC-pilot	Age death: 46.52; Sex: M	Maynard, Kristen R., et al. "Transcriptome-scale spatial gene expression in the human dorsolateral prefrontal cortex." Nature neuroscience 24.3 (2021): 425-436.	https://doi.org/10.1038/s41593-020-00787-0	https://research.libd.org/globus/jhpce_HumanPilot10x/index.html	https://doi.org/10.5281/zenodo.15556390	4929	55	30	168
SR-151673	Human	10X Visium	Postmortem adult DLPFC	DLPFC-pilot	Age death: 30.29; Sex: F	Maynard, Kristen R., et al. "Transcriptome-scale spatial gene expression in the human dorsolateral prefrontal cortex." Nature neuroscience 24.3 (2021): 425-436.	https://doi.org/10.1038/s41593-020-00787-0	https://research.libd.org/globus/jhpce_HumanPilot10x/index.html	https://doi.org/10.5281/zenodo.15556390	5702	358	186	230
SR-151674	Human	10X Visium	Postmortem adult DLPFC	DLPFC-pilot	Age death: 30.29; Sex: F	Maynard, Kristen R., et al. "Transcriptome-scale spatial gene expression in the human dorsolateral prefrontal cortex." Nature neuroscience 24.3 (2021): 425-436.	https://doi.org/10.1038/s41593-020-00787-0	https://research.libd.org/globus/jhpce_HumanPilot10x/index.html	https://doi.org/10.5281/zenodo.15556390	6393	390	261	244
SR-151675	Human	10X Visium	Postmortem adult DLPFC	DLPFC-pilot	Age death: 30.29; Sex: F	Maynard, Kristen R., et al. "Transcriptome-scale spatial gene expression in the human dorsolateral prefrontal cortex." Nature neuroscience 24.3 (2021): 425-436.	https://doi.org/10.1038/s41593-020-00787-0	https://research.libd.org/globus/jhpce_HumanPilot10x/index.html	https://doi.org/10.5281/zenodo.15556390	5202	295	138	246
SR-151676	Human	10X Visium	Postmortem adult DLPFC	DLPFC-pilot	Age death: 30.29; Sex: F	Maynard, Kristen R., et al. "Transcriptome-scale spatial gene expression in the human dorsolateral prefrontal cortex." Nature neuroscience 24.3 (2021): 425-436.	https://doi.org/10.1038/s41593-020-00787-0	https://research.libd.org/globus/jhpce_HumanPilot10x/index.html	https://doi.org/10.5281/zenodo.15556390	5457	235	121	230
ONT-GBM1	Human	10X Visium + ONT	Surgically removed human glioma samples	Ren et al.	Secondary glioblastoma, recurrent, age at diagnosis >40	Ren, Yanming, et al. "Spatial transcriptomics reveals niche-specific enrichment and vulnerabilities of radial glial stem-like cells in malignant gliomas." Nature Communications 14.1 (2023): 1028.	https://doi.org/10.1038/s41467-023-36707-6	Obtained directly from the authors	https://doi.org/10.5281/zenodo.15556390	274	116	NA	NA
ONT-GBM2	Human	10X Visium + ONT	Surgically removed human glioma samples	Ren et al.	Glioblastoma, IDH-wt, primary, age at diagnosis >40	Ren, Yanming, et al. "Spatial transcriptomics reveals niche-specific enrichment and vulnerabilities of radial glial stem-like cells in malignant gliomas." Nature Communications 14.1 (2023): 1028.	https://doi.org/10.1038/s41467-023-36707-6	Obtained directly from the authors	https://doi.org/10.5281/zenodo.15556390	246	69	NA	NA
ONT-GBM3	Human	10X Visium + ONT	Surgically removed human glioma samples	Ren et al.	Glioblastoma, IDH-wt, primary, age at diagnosis >40	Ren, Yanming, et al. "Spatial transcriptomics reveals niche-specific enrichment and vulnerabilities of radial glial stem-like cells in malignant gliomas." Nature Communications 14.1 (2023): 1028.	https://doi.org/10.1038/s41467-023-36707-6	Obtained directly from the authors	https://doi.org/10.5281/zenodo.15556390	922	57	NA	NA
ONT-GBM4	Human	10X Visium + ONT	Surgically removed human glioma samples	Ren et al.	Secondary glioblastoma, recurrent, age at diagnosis >40	Ren, Yanming, et al. "Spatial transcriptomics reveals niche-specific enrichment and vulnerabilities of radial glial stem-like cells in malignant gliomas." Nature Communications 14.1 (2023): 1028.	https://doi.org/10.1038/s41467-023-36707-6	Obtained directly from the authors	https://doi.org/10.5281/zenodo.15556390	483	13	NA	NA
ONT-GBM5	Human	10X Visium + ONT	Surgically removed human glioma samples	Ren et al.	Glioblastoma, IDH-wt, primary, age at diagnosis >40	Ren, Yanming, et al. "Spatial transcriptomics reveals niche-specific enrichment and vulnerabilities of radial glial stem-like cells in malignant gliomas." Nature Communications 14.1 (2023): 1028.	https://doi.org/10.1038/s41467-023-36707-6	Obtained directly from the authors	https://doi.org/10.5281/zenodo.15556390	455	16	NA	NA
ONT-GBM6	Human	10X Visium + ONT	Surgically removed human glioma samples	Ren et al.	Peritumor tissue, primary, age at diagnosis >40, same patient as ONT-GBM5	Ren, Yanming, et al. "Spatial transcriptomics reveals niche-specific enrichment and vulnerabilities of radial glial stem-like cells in malignant gliomas." Nature Communications 14.1 (2023): 1028.	https://doi.org/10.1038/s41467-023-36707-6	Obtained directly from the authors	https://doi.org/10.5281/zenodo.15556390	231	25	NA	NA
ONT-DMG1	Human	10X Visium + ONT	Surgically removed human glioma samples	Ren et al.	Diffuse midline glioma, H3K27M-mutant, recurrent, age at diagnosis <18	Ren, Yanming, et al. "Spatial transcriptomics reveals niche-specific enrichment and vulnerabilities of radial glial stem-like cells in malignant gliomas." Nature Communications 14.1 (2023): 1028.	https://doi.org/10.1038/s41467-023-36707-6	Obtained directly from the authors	https://doi.org/10.5281/zenodo.15556390	268	125	NA	NA
ONT-DMG2	Human	10X Visium + ONT	Surgically removed human glioma samples	Ren et al.	Diffuse midline glioma, H3K27M-mutant, primary, age at diagnosis <18	Ren, Yanming, et al. "Spatial transcriptomics reveals niche-specific enrichment and vulnerabilities of radial glial stem-like cells in malignant gliomas." Nature Communications 14.1 (2023): 1028.	https://doi.org/10.1038/s41467-023-36707-6	Obtained directly from the authors	https://doi.org/10.5281/zenodo.15556390	1268	75	NA	NA
ONT-DMG3	Human	10X Visium + ONT	Surgically removed human glioma samples	Ren et al.	Diffuse midline glioma, H3K27M-mutant, primary, age at diagnosis <18	Ren, Yanming, et al. "Spatial transcriptomics reveals niche-specific enrichment and vulnerabilities of radial glial stem-like cells in malignant gliomas." Nature Communications 14.1 (2023): 1028.	https://doi.org/10.1038/s41467-023-36707-6	Obtained directly from the authors	https://doi.org/10.5281/zenodo.15556390	772	45	NA	NA
ONT-DMG4	Human	10X Visium + ONT	Surgically removed human glioma samples	Ren et al.	Diffuse midline glioma, H3K27M-mutant, primary, age at diagnosis <18	Ren, Yanming, et al. "Spatial transcriptomics reveals niche-specific enrichment and vulnerabilities of radial glial stem-like cells in malignant gliomas." Nature Communications 14.1 (2023): 1028.	https://doi.org/10.1038/s41467-023-36707-6	Obtained directly from the authors	https://doi.org/10.5281/zenodo.15556390	208	5	NA	NA
ONT-DMG5	Human	10X Visium + ONT	Surgically removed human glioma samples	Ren et al.	Diffuse midline glioma, H3K27M-mutant, primary, age at diagnosis <18	Ren, Yanming, et al. "Spatial transcriptomics reveals niche-specific enrichment and vulnerabilities of radial glial stem-like cells in malignant gliomas." Nature Communications 14.1 (2023): 1028.	https://doi.org/10.1038/s41467-023-36707-6	Obtained directly from the authors	https://doi.org/10.5281/zenodo.15556390	1631	36	NA	NA
SR-MGH258	Human	10X Visium	Surgically removed human glioma samples	Greenwald et al.	Region: bulk, IDH WT; Age: 43; Sex: F	Greenwald, Alissa C., et al. "Integrative spatial analysis reveals a multi-layered organization of glioblastoma." Cell 187.10 (2024): 2485-2501.	https://doi.org/10.1016/j.cell.2024.03.029	https://www.ncbi.nlm.nih.gov/sra/PRJNA994130	https://doi.org/10.5281/zenodo.15556390	3533	171	NA	NA
SR-ZH881inf	Human	10X Visium	Surgically removed human glioma samples	Greenwald et al.	Region: inf, IDH WT; Age: 79; Sex: M	Greenwald, Alissa C., et al. "Integrative spatial analysis reveals a multi-layered organization of glioblastoma." Cell 187.10 (2024): 2485-2501.	https://doi.org/10.1016/j.cell.2024.03.030	https://www.ncbi.nlm.nih.gov/sra/PRJNA994131	https://doi.org/10.5281/zenodo.15556390	2866	68	NA	NA
SR-ZH881T1	Human	10X Visium	Surgically removed human glioma samples	Greenwald et al.	Region: T1, IDH WT; Age: 79; Sex: M	Greenwald, Alissa C., et al. "Integrative spatial analysis reveals a multi-layered organization of glioblastoma." Cell 187.10 (2024): 2485-2501.	https://doi.org/10.1016/j.cell.2024.03.031	https://www.ncbi.nlm.nih.gov/sra/PRJNA994132	https://doi.org/10.5281/zenodo.15556390	2728	439	NA	NA
SR-ZH916bulk	Human	10X Visium	Surgically removed human glioma samples	Greenwald et al.	Region: bulk, IDH WT; Age: 62; Sex: M	Greenwald, Alissa C., et al. "Integrative spatial analysis reveals a multi-layered organization of glioblastoma." Cell 187.10 (2024): 2485-2501.	https://doi.org/10.1016/j.cell.2024.03.032	https://www.ncbi.nlm.nih.gov/sra/PRJNA994133	https://doi.org/10.5281/zenodo.15556390	4176	1609	NA	NA
SR-ZH916inf	Human	10X Visium	Surgically removed human glioma samples	Greenwald et al.	Region: inf, IDH WT; Age: 62; Sex: M	Greenwald, Alissa C., et al. "Integrative spatial analysis reveals a multi-layered organization of glioblastoma." Cell 187.10 (2024): 2485-2501.	https://doi.org/10.1016/j.cell.2024.03.033	https://www.ncbi.nlm.nih.gov/sra/PRJNA994134	https://doi.org/10.5281/zenodo.15556390	3098	49	NA	NA
SR-ZH916T1	Human	10X Visium	Surgically removed human glioma samples	Greenwald et al.	Region: T1, IDH WT; Age: 62; Sex: M	Greenwald, Alissa C., et al. "Integrative spatial analysis reveals a multi-layered organization of glioblastoma." Cell 187.10 (2024): 2485-2501.	https://doi.org/10.1016/j.cell.2024.03.034	https://www.ncbi.nlm.nih.gov/sra/PRJNA994135	https://doi.org/10.5281/zenodo.15556390	3543	942	NA	NA
SR-ZH1007inf	Human	10X Visium	Surgically removed human glioma samples	Greenwald et al.	Region: inf, IDH WT; Age: 50; Sex: F	Greenwald, Alissa C., et al. "Integrative spatial analysis reveals a multi-layered organization of glioblastoma." Cell 187.10 (2024): 2485-2501.	https://doi.org/10.1016/j.cell.2024.03.035	https://www.ncbi.nlm.nih.gov/sra/PRJNA994136	https://doi.org/10.5281/zenodo.15556390	3492	134	NA	NA
SR-ZH1007nec	Human	10X Visium	Surgically removed human glioma samples	Greenwald et al.	Region: nec, IDH WT; Age: 50; Sex: F	Greenwald, Alissa C., et al. "Integrative spatial analysis reveals a multi-layered organization of glioblastoma." Cell 187.10 (2024): 2485-2501.	https://doi.org/10.1016/j.cell.2024.03.036	https://www.ncbi.nlm.nih.gov/sra/PRJNA994137	https://doi.org/10.5281/zenodo.15556390	4267	203	NA	NA
SR-ZH1019inf	Human	10X Visium	Surgically removed human glioma samples	Greenwald et al.	Region: inf, IDH WT; Age: 67; Sex: F	Greenwald, Alissa C., et al. "Integrative spatial analysis reveals a multi-layered organization of glioblastoma." Cell 187.10 (2024): 2485-2501.	https://doi.org/10.1016/j.cell.2024.03.037	https://www.ncbi.nlm.nih.gov/sra/PRJNA994138	https://doi.org/10.5281/zenodo.15556390	2728	286	NA	NA
SR-ZH1019T1	Human	10X Visium	Surgically removed human glioma samples	Greenwald et al.	Region: T1, IDH WT; Age: 67; Sex: F	Greenwald, Alissa C., et al. "Integrative spatial analysis reveals a multi-layered organization of glioblastoma." Cell 187.10 (2024): 2485-2501.	https://doi.org/10.1016/j.cell.2024.03.038	https://www.ncbi.nlm.nih.gov/sra/PRJNA994139	https://doi.org/10.5281/zenodo.15556390	4010	142	NA	NA
SR-ZH8811Abulk	Human	10X Visium	Surgically removed human glioma samples	Greenwald et al.	Region: bulk, IDH WT; Age: 79; Sex: M	Greenwald, Alissa C., et al. "Integrative spatial analysis reveals a multi-layered organization of glioblastoma." Cell 187.10 (2024): 2485-2501.	https://doi.org/10.1016/j.cell.2024.03.039	https://www.ncbi.nlm.nih.gov/sra/PRJNA994140	https://doi.org/10.5281/zenodo.15556390	3359	1029	NA	NA
SR-ZH8811Bbulk	Human	10X Visium	Surgically removed human glioma samples	Greenwald et al.	Region: bulk, IDH WT; Age: 79; Sex: M	Greenwald, Alissa C., et al. "Integrative spatial analysis reveals a multi-layered organization of glioblastoma." Cell 187.10 (2024): 2485-2501.	https://doi.org/10.1016/j.cell.2024.03.040	https://www.ncbi.nlm.nih.gov/sra/PRJNA994141	https://doi.org/10.5281/zenodo.15556390	3245	1207	NA	NA
SR-ZH8812bulk	Human	10X Visium	Surgically removed human glioma samples	Greenwald et al.	Region: bulk, IDH WT; Age: 79; Sex: M	Greenwald, Alissa C., et al. "Integrative spatial analysis reveals a multi-layered organization of glioblastoma." Cell 187.10 (2024): 2485-2501.	https://doi.org/10.1016/j.cell.2024.03.041	https://www.ncbi.nlm.nih.gov/sra/PRJNA994142	https://doi.org/10.5281/zenodo.15556390	4017	504	NA	NA
